# A multistage *Plasmodium* CRL4^WIG1^ ubiquitin ligase is critical for the formation of functional microtubule organisation centres in microgametocytes

**DOI:** 10.1101/2023.07.19.549332

**Authors:** Ravish Rashpa, Cameron Smith, Katerina Artavanis-Tsakonas, Mathieu Brochet

## Abstract

Malaria is a mosquito-borne infectious disease caused by unicellular eukaryotic parasites of the *Plasmodium* genus. Protein ubiquitination by E3 ligases is a critical post-translational modification required for various cellular processes during the lifecycle of *Plasmodium* parasites. However, little is known about the repertoire and function of these enzymes in *Plasmodium.* Here we show that *Plasmodium* expresses a conserved cullin RING E3 ligase (CRL) complex that is functionally related to the eukaryotic CRL4. In *P. falciparum* asexual blood stages, a cullin-4 scaffold interacts with the RING protein RBX1, the adaptor protein DDB1 and a set of putative receptor proteins that may determine substrate specificity for ubiquitination. These receptor proteins contain WD40-repeat domains and include <u>W</u>D-repeat protein Important for <u>G</u>ametogenesis 1 (WIG1). This CRL4-related complex is also expressed in *P. berghei* gametocytes, with WIG1 being the only putative receptor detected in both schizont and gametocyte stages. While WIG1 is not required for the proliferation of *P. berghei* asexual blood stages, its disruption leads to a complete block in microgamete formation. Proteomic analyses indicate that *WIG1* disruption alters proteostasis of ciliary proteins and components of the DNA replication machinery during gametocytogenesis. Further analysis by ultrastructure expansion microscopy (U-ExM) indicates that WIG1-dependent depletion of ciliary proteins is associated with impaired formation of the microtubule organisation centres that coordinate mitosis with axoneme formation and altered DNA replication during microgametogenesis. This work identifies a CRL4-related ubiquitin ligase in *Plasmodium* that is critical for the transmission of malaria parasites by regulating proteostasis of ciliary and DNA replication proteins.
