## Supplementary material for "A multistage *Plasmodium* CRL4^WIG1^ ubiquitin ligase is critical for the formation of functional microtubule organisation centres in microgametocytes": Table S1

### Sheet: Table S1
ID	Name	Description	Spectrum count
			WT R1	WT R2	WT R3	CUL4-HA R1	CUL4-HA R2	CUL4-HA R3
PF3D7_0102200	RESA	ring-infected erythrocyte surface antigen	27	16	11	4	4	7
PF3D7_0102900		aspartate--tRNA ligase	2	7	2	1	2	2
PF3D7_0103900	PIESP15	parasite-infected erythrocyte surface protein	0	0	0	6	4	6
PF3D7_0104300	UBP1	ubiquitin carboxyl-terminal hydrolase 1, putative	6	7	4	2	0	1
PF3D7_0105200	RAP1	RAP protein RAP1	0	1	1	6	3	1
PF3D7_0105800		cyclin-dependent kinases regulatory subunit, putative	0	0	0	3	3	2
PF3D7_0106700	AARP2	small ribosomal subunit assembling AARP2 protein	9	9	8	7	6	6
PF3D7_0107800	MRE11	double-strand break repair protein MRE11	0	0	0	6	5	3
PF3D7_0108300	ARP	conserved Plasmodium protein, unknown function	0	2	2	6	6	3
PF3D7_0109500		N-acetyltransferase, GNAT family, putative	0	0	0	2	4	3
PF3D7_0110600	PIP5K	phosphatidylinositol-4-phosphate 5-kinase	0	0	0	0	2	1
PF3D7_0111800		eukaryotic translation initiation factor 4E, putative	0	0	0	2	1	0
PF3D7_0202000	KAHRP	knob-associated histidine-rich protein	3	2	0	2	0	0
PF3D7_0203700	MAK16	protein MAK16, putative	1	2	2	2	2	2
PF3D7_0205600		conserved Plasmodium protein, unknown function	1	1	2	1	0	1
PF3D7_0205900	RPN1	26S proteasome regulatory subunit RPN1, putative	2	3	3	6	5	3
PF3D7_0209800	UAP56	ATP-dependent RNA helicase UAP56	3	8	5	3	1	1
PF3D7_0210100	RPL37A	60S ribosomal protein L37ae, putative	10	12	9	6	7	6
PF3D7_0210900		conserved Plasmodium protein, unknown function	2	2	1	3	3	3
PF3D7_0212300	ERF1	eukaryotic peptide chain release factor subunit 1, putative	6	6	7	1	0	0
PF3D7_0212900	ATEL1	arginyl-tRNA--protein transferase	0	1	0	2	1	1
PF3D7_0213100	SIS1	protein SIS1	0	1	2	1	2	4
PF3D7_0214000	CCT8	T-complex protein 1 subunit theta	4	4	6	3	0	1
PF3D7_0214400		protein LTV1, putative	0	1	2	3	2	2
PF3D7_0215400		WD repeat-containing protein, putative	0	0	0	2	0	0
PF3D7_0215700	RPB2	DNA-directed RNA polymerase II subunit RPB2, putative	1	4	1	2	2	1
PF3D7_0217800	RPS26	40S ribosomal protein S26	14	14	13	16	17	16
PF3D7_0218000	RFC2	replication factor C subunit 2, putative	1	2	2	6	7	7
PF3D7_0219600	RFC1	replication factor C subunit 1	0	0	0	3	3	3
PF3D7_0301700	PTP7	EMP1 trafficking protein PTP7	0	1	0	1	0	0
PF3D7_0302100	SRPK1	serine/threonine protein kinase	0	0	0	3	3	1
PF3D7_0302200	CLAG3.2	cytoadherence linked asexual protein 3.2	5	3	2	7	6	6
PF3D7_0302500	CLAG3.1	cytoadherence linked asexual protein 3.1	5	3	2	9	10	8
PF3D7_0302500	CLAG3.1	cytoadherence linked asexual protein 3.1	4	3	2	9	10	7
PF3D7_0302900		exportin-1, putative	0	1	2	2	2	1
PF3D7_0303100		CLP1 P-loop domain-containing protein, putative	0	0	0	2	0	2
PF3D7_0303500		spindle pole body protein, putative	0	0	0	3	1	1
PF3D7_0306400		FAD-dependent glycerol-3-phosphate dehydrogenase, putative	1	3	1	4	3	1
PF3D7_0306800	CCT2	T-complex protein 1 subunit beta	6	5	9	6	3	2
PF3D7_0306900		40S ribosomal protein S23, putative	14	14	10	8	9	7
PF3D7_0307200		60S ribosomal protein L7, putative	5	10	7	17	17	19
PF3D7_0307500	SKA2	spindle and kinetochore-associated protein 2, putative	4	6	6	7	5	7
PF3D7_0308600	PRPF19	pre-mRNA-processing factor 19, putative	0	0	0	2	2	5
PF3D7_0309300		N2227-like protein, putative	0	0	0	16	17	10
PF3D7_0309500	AS	asparagine synthetase [glutamine-hydrolyzing], putative	2	3	3	2	1	0
PF3D7_0310300		phosphoglycerate mutase, putative	0	0	0	6	3	3
PF3D7_0310500	DHX57	ATP-dependent RNA helicase DHX57, putative	0	0	0	5	7	4
PF3D7_0311300		phosphatidylinositol 3- and 4-kinase, putative	0	0	0	1	1	0
PF3D7_0311800		ATP synthase F0 subunit d-like protein, putative	0	0	0	2	1	3
PF3D7_0312800		60S ribosomal protein L26, putative	29	34	26	4	3	6
PF3D7_0315100	eIF4E	eukaryotic translation initiation factor 4E	3	3	2	2	2	2
PF3D7_0315800		zinc finger protein, putative	0	0	0	0	0	2
PF3D7_0316700	YOP1	protein YOP1, putative	2	2	3	2	2	2
PF3D7_0316800		40S ribosomal protein S15A, putative	64	71	67	64	70	55
PF3D7_0317200	CRK4	cdc2-related protein kinase 4	0	0	0	6	3	1
PF3D7_0317600	RPS11	40S ribosomal protein S11, putative	20	18	16	5	5	4
PF3D7_0317700		CPSF (cleavage and polyadenylation specific factor), subunit A, putative	1	1	1	198	219	164
PF3D7_0318100	STOML	stomatin-like protein, putative	0	0	0	2	0	1
PF3D7_0318300		conserved Plasmodium protein, unknown function	0	0	0	1	1	2
PF3D7_0319100	RBX1	E3 ubiquitin-protein ligase RBX1, putative	0	2	1	13	16	10
PF3D7_0319600	EF-1delta	elongation factor 1-delta, putative	1	2	0	2	1	0
PF3D7_0320300	CCT5	T-complex protein 1 subunit epsilon	2	3	4	1	0	2
PF3D7_0320800	DOZI	ATP-dependent RNA helicase DDX6	6	9	7	17	17	13
PF3D7_0320900	H2A.Z	histone H2A.Z	23	16	16	17	15	12
PF3D7_0321800		WD repeat-containing protein, putative	0	0	0	69	65	41
PF3D7_0401800	PfD80	Plasmodium exported protein (PHISTb), unknown function	1	1	0	5	4	3
PF3D7_0402000		Plasmodium exported protein (PHISTa), unknown function	2	2	2	1	1	1
PF3D7_0403600		conserved Plasmodium protein, unknown function	0	0	0	2	2	1
PF3D7_0405400	PRPF8	pre-mRNA-processing-splicing factor 8, putative	3	3	3	3	9	7
PF3D7_0406100		V-type proton ATPase subunit B	4	5	5	3	2	1
PF3D7_0408100		conserved Plasmodium protein, unknown function	0	0	0	1	0	0
PF3D7_0409300		methyltransferase, putative	1	1	1	2	1	1
PF3D7_0409400	DnaJ	chaperone protein DnaJ	0	0	0	3	3	3
PF3D7_0409800		zinc finger protein, putative	0	2	1	3	3	2
PF3D7_0412000		LITAF-like zinc finger protein, putative	0	0	0	2	3	1
PF3D7_0413600	RPT3	26S protease regulatory subunit 6B, putative	2	3	5	4	4	3
PF3D7_0414000	SMC3	structural maintenance of chromosomes protein 3	0	1	0	4	4	4
PF3D7_0415900		60S ribosomal protein L15, putative	1	2	1	4	4	4
PF3D7_0416400	HAT1	histone acetyltransferase, putative	0	1	0	1	1	2
PF3D7_0416800	SAR1	small GTP-binding protein sar1	2	5	4	5	3	4
PF3D7_0417300		LETM1-like protein, putative	0	0	0	2	1	0
PF3D7_0418200	EIF3M	eukaryotic translation initiation factor 3 subunit M, putative	0	0	0	2	3	2
PF3D7_0418500	BET3	trafficking protein particle complex subunit 3, putative	0	0	0	1	2	1
PF3D7_0419800		60S ribosomal protein L7ae/L30e, putative	1	1	1	4	6	5
PF3D7_0420400	RRF2	ribosome-recycling factor	5	5	3	4	4	3
PF3D7_0422300		alpha tubulin 2	5	13	12	6	8	4
PF3D7_0422400	RPS19	40S ribosomal protein S19	75	93	83	59	85	64
PF3D7_0422500	BRR2	pre-mRNA-splicing helicase BRR2, putative	0	0	0	5	4	3
PF3D7_0422700	EIF4A3	eukaryotic initiation factor 4A-III, putative	1	2	2	3	4	2
PF3D7_0501000		Plasmodium exported protein, unknown function	1	1	1	1	1	1
PF3D7_0501200	PIESP2	parasite-infected erythrocyte surface protein	2	1	0	1	0	1
PF3D7_0501500	RAP3	rhoptry-associated protein 3	3	1	1	1	4	3
PF3D7_0501600	RAP2	rhoptry-associated protein 2	18	7	5	10	13	8
PF3D7_0502000	VPS11	vacuolar protein sorting-associated protein 11, putative	0	0	0	3	2	1
PF3D7_0503400	ADF1	actin-depolymerizing factor 1	0	2	0	1	0	0
PF3D7_0503800	RPL31	60S ribosomal protein L31	25	26	26	22	22	20
PF3D7_0504400		ATP-dependent helicase, putative	10	9	10	7	7	7
PF3D7_0505500	MSH6	DNA mismatch repair protein MSH6, putative	0	2	3	3	1	2
PF3D7_0507100	RPL4	60S ribosomal protein L4	17	24	24	53	47	53
PF3D7_0507600	CAF40	protein CAF40, putative	0	0	0	3	3	2
PF3D7_0508800	SSB	single-stranded DNA-binding protein	0	0	0	2	1	2
PF3D7_0513600		deoxyribodipyrimidine photo-lyase, putative	1	5	3	10	8	10
PF3D7_0516200	RPS11	40S ribosomal protein S11	130	152	121	115	128	114
PF3D7_0516700		ubiquitin carboxyl-terminal hydrolase 2, putative	0	0	0	7	4	3
PF3D7_0516900	RPL2	60S ribosomal protein L2	15	16	12	11	9	15
PF3D7_0517000		60S ribosomal protein L12, putative	6	10	10	38	40	36
PF3D7_0517300	SR1	serine/arginine-rich splicing factor 1	1	0	0	7	5	3
PF3D7_0517400	FACT-L	FACT complex subunit SPT16, putative	6	0	0	29	25	23
PF3D7_0517700	EIF3B	eukaryotic translation initiation factor 3 subunit B, putative	5	3	1	8	6	7
PF3D7_0518200	MDM2	SWIB/MDM2 domain-containing protein	1	5	4	1	1	1
PF3D7_0519400	RPS24	40S ribosomal protein S24	41	53	38	24	22	22
PF3D7_0519700		FoP domain-containing protein, putative	12	16	19	8	9	6
PF3D7_0519800		EELM2 domain-containing protein, putative	0	0	0	0	2	0
PF3D7_0520000	RPS9	40S ribosomal protein S9, putative	97	103	93	65	65	72
PF3D7_0520400		single-stranded DNA-binding protein, putative	0	0	0	2	3	2
PF3D7_0520900	SAHH	adenosylhomocysteinase	2	6	7	2	1	1
PF3D7_0521400		conserved protein, unknown function	0	1	2	0	1	1
PF3D7_0522600		magnesium transporter NIPA, putative	9	7	6	4	2	3
PF3D7_0524000	KASbeta	karyopherin beta	13	21	20	630	653	540
PF3D7_0525100	ACS10	acyl-CoA synthetase	3	10	5	1	3	1
PF3D7_0526500		Suf domain-containing protein, putative	0	0	0	3	3	2
PF3D7_0527000	MCM3	DNA replication licensing factor MCM3, putative	0	4	3	4	4	1
PF3D7_0527500	HIP	Hsc70-interacting protein	0	2	2	5	8	7
PF3D7_0527900	DDX41	ATP-dependent RNA helicase DDX41, putative	11	30	25	37	41	35
PF3D7_0528100		AP-1/2 complex subunit beta, putative	0	0	0	5	5	3
PF3D7_0528800		nuclear GTP-binding protein, putative	6	5	6	8	5	7
PF3D7_0532300		Plasmodium exported protein (PHISTb), unknown function	0	2	1	0	1	0
PF3D7_0532400	LyMP	lysine-rich membrane-associated PHISTb protein	5	2	1	7	6	7
PF3D7_0603000		SDE2 domain-containing protein, putative	6	3	4	3	1	0
PF3D7_0604000		conserved Plasmodium protein, unknown function	0	0	0	1	2	0
PF3D7_0605100	KH1	KH domain-containing protein, putative	1	0	1	23	16	17
PF3D7_0605800	RAD50	DNA repair protein RAD50, putative	0	0	0	3	2	2
PF3D7_0606700		coatomer alpha subunit, putative	1	0	0	12	8	6
PF3D7_0607000		translation initiation factor IF-2, putative	0	3	1	5	3	4
PF3D7_0608700	CCT6	T-complex protein 1 subunit zeta	6	11	10	9	8	5
PF3D7_0609000	NUP637	nucleoporin NUP637, putative	0	0	0	8	6	2
PF3D7_0610400	H3	histone H3	7	3	3	6	8	6
PF3D7_0611300	ATPTG2	ATP synthase-associated protein, putative	0	0	0	0	1	2
PF3D7_0611400	SWIB	SWI/SNF-related matrix-associated actin-dependent regulator of chromatin	0	0	0	2	2	1
PF3D7_0612100	EIF3L	eukaryotic translation initiation factor 3 subunit L, putative	1	1	1	5	2	4
PF3D7_0612900	NOG1	nucleolar GTP-binding protein 1, putative	0	1	2	6	4	3
PF3D7_0613800	ApiAP2	AP2 domain transcription factor, putative	0	0	0	1	2	2
PF3D7_0614500	RPL19	60S ribosomal protein L19	8	12	8	13	11	11
PF3D7_0617200		BFR1 domain-containing protein, putative	7	11	12	10	7	8
PF3D7_0617800	H2A	histone H2A	10	9	8	5	6	5
PF3D7_0617900	H3.3	histone H3 variant	6	2	1	8	6	8
PF3D7_0618300		60S ribosomal protein L27a, putative	31	33	33	9	8	11
PF3D7_0619400		cell division cycle protein 48 homologue, putative	3	7	7	17	22	14
PF3D7_0620500		cleavage stimulation factor subunit 1, putative	0	0	0	3	3	1
PF3D7_0621800		nascent polypeptide-associated complex subunit alpha, putative	1	1	2	1	1	1
PF3D7_0621900	SRP68	signal recognition particle subunit SRP68, putative	0	1	2	4	2	2
PF3D7_0626000		conserved Plasmodium protein, unknown function	0	0	0	5	3	4
PF3D7_0626800	PyrK	pyruvate kinase	6	19	14	2	1	2
PF3D7_0627100		ankyrin-repeat protein, putative	0	0	0	2	1	1
PF3D7_0627500	DJ1	protein DJ-1	1	5	5	1	2	0
PF3D7_0628200	PK4	eukaryotic translation initiation factor 2-alpha kinase	0	0	0	2	1	1
PF3D7_0629200		DnaJ protein, putative	56	57	55	52	51	57
PF3D7_0629800		cullin-2, putative	0	0	0	300	259	208
PF3D7_0630500	YTM1	ribosome biogenesis protein YTM1, putative	0	0	0	2	1	1
PF3D7_0630600		deubiquitinating enzyme MINDY, putative	0	0	0	44	31	26
PF3D7_0702400	SEMP1	small exported membrane protein 1	1	2	1	2	3	1
PF3D7_0702500		Plasmodium exported protein, unknown function	0	0	0	1	2	2
PF3D7_0703000		conserved Plasmodium protein, unknown function	0	0	0	0	2	0
PF3D7_0705500		inositol-phosphate phosphatase, putative	0	0	0	2	1	1
PF3D7_0705700		40S ribosomal protein S29, putative	1	3	1	2	5	2
PF3D7_0706000		importin-7, putative	1	1	2	9	2	3
PF3D7_0706500		conserved Plasmodium protein, unknown function	0	0	0	3	4	3
PF3D7_0707200		conserved Plasmodium protein, unknown function	11	14	13	38	24	34
PF3D7_0707400	ATAD3A	ATPase family AAA domain-containing protein 3A, putative	0	0	0	16	14	13
PF3D7_0708400	HSP90	heat shock protein 90	36	73	64	54	36	28
PF3D7_0708800	HSP110c	heat shock protein 110	4	11	4	12	15	14
PF3D7_0709700	PARE	prodrug activation and resistance esterase	2	4	1	3	3	3
PF3D7_0710600	RPL34	60S ribosomal protein L34	1	2	1	3	4	4
PF3D7_0711000	CDC48	AAA family ATPase, CDC48 subfamily	0	4	3	9	11	9
PF3D7_0714000	H2B.Z	histone H2B variant	28	16	17	14	12	12
PF3D7_0716100	SDA1	protein SDA1, putative	0	3	3	1	0	1
PF3D7_0716800	EIF3I	eukaryotic translation initiation factor 3 subunit I, putative	3	3	2	5	6	6
PF3D7_0719600		60S ribosomal protein L11a, putative	46	44	36	6	6	12
PF3D7_0719700	RPS10	40S ribosomal protein S10, putative	5	12	7	6	6	5
PF3D7_0720100	ESF2	pre-rRNA-processing protein ESF2, putative	1	1	1	1	0	2
PF3D7_0720700	PX1	phosphoinositide-binding protein PX1	0	0	0	2	1	0
PF3D7_0721600		40S ribosomal protein S5, putative	46	54	51	48	57	56
PF3D7_0722200	RALP1	rhoptry-associated leucine zipper-like protein 1	0	0	0	2	3	1
PF3D7_0723400		conserved Plasmodium protein, unknown function	0	2	0	1	0	6
PF3D7_0726500		ubiquitin carboxyl-terminal hydrolase, putative	0	0	0	337	345	211
PF3D7_0727200	NFS1	cysteine desulfurase IscS	1	1	0	3	1	2
PF3D7_0729400		ribosome biogenesis protein BRX1, putative	1	1	1	0	1	1
PF3D7_0801000		Plasmodium exported protein (PHISTc)	0	0	0	3	2	2
PF3D7_0801800		mannose-6-phosphate isomerase, putative	3	4	4	12	9	10
PF3D7_0802000	GDH3	glutamate dehydrogenase, putative	102	167	122	112	81	89
PF3D7_0803100	UTP14	U3 small nucleolar RNA-associated protein 14, putative	2	2	2	2	2	1
PF3D7_0803700	g-tub	tubulin gamma chain	0	0	0	18	14	11
PF3D7_0804000		cactin homolog, putative	0	1	0	0	0	1
PF3D7_0804800	CYP24	peptidyl-prolyl cis-trans isomerase	0	1	1	0	1	0
PF3D7_0805500		conserved Plasmodium protein, unknown function	0	0	0	51	45	34
PF3D7_0805700	FIKK8	serine/threonine protein kinase, FIKK family	0	6	2	13	8	6
PF3D7_0807300	RAB18	ras-related protein Rab-18	2	2	2	1	1	0
PF3D7_0807600		conserved Plasmodium protein, unknown function	0	0	0	4	3	4
PF3D7_0807800	RPN10	26S proteasome regulatory subunit RPN10, putative	0	2	2	1	1	0
PF3D7_0807900	TyrRS	tyrosine--tRNA ligase	1	1	1	2	1	0
PF3D7_0810600	DBP1	ATP-dependent RNA helicase DBP1, putative	13	19	12	26	25	24
PF3D7_0810800	PPPK-DHPS	hydroxymethyldihydropterin pyrophosphokinase-dihydropteroate synthase	1	2	2	1	1	0
PF3D7_0811000	CUL1	cullin-1, putative	4	10	39	7	7	3
PF3D7_0811200	EMC1	ER membrane protein complex subunit 1, putative	1	0	0	1	0	0
PF3D7_0811400		conserved protein, unknown function	1	1	1	10	8	7
PF3D7_0812400	KARalpha	karyopherin alpha	4	4	5	17	19	17
PF3D7_0813300		NPL domain-containing protein, putative	6	4	4	7	6	5
PF3D7_0813400		conserved protein, unknown function	0	0	0	0	1	2
PF3D7_0813900	RPS16	40S ribosomal protein S16, putative	62	60	58	44	52	49
PF3D7_0814000		60S ribosomal protein L13-2, putative	19	25	20	20	23	23
PF3D7_0814200	ALBA1	DNA/RNA-binding protein Alba 1	10	9	8	30	30	26
PF3D7_0814300		AAA family ATPase, putative	0	1	2	3	3	3
PF3D7_0815200		importin subunit beta, putative	0	1	0	2	2	0
PF3D7_0815600	EIF3G	eukaryotic translation initiation factor 3 subunit G, putative	2	0	0	6	4	3
PF3D7_0816000	RRB1	ribosome assembly protein RRB1, putative	4	6	5	6	5	3
PF3D7_0817700	RON5	rhoptry neck protein 5	1	0	0	4	4	3
PF3D7_0817900	HMGB2	high mobility group protein B2	13	15	17	7	7	8
PF3D7_0818200	14-3-3I	14-3-3 protein	13	17	13	201	210	160
PF3D7_0818400	FCF1	rRNA-processing protein FCF1, putative	5	6	4	0	0	1
PF3D7_0818800	IMP4	U3 small nucleolar ribonucleoprotein protein IMP4, putative	2	1	1	2	1	1
PF3D7_0818900	HSP70	heat shock protein 70	114	125	110	242	220	197
PF3D7_0821000		conserved Plasmodium protein, unknown function	0	5	2	4	4	4
PF3D7_0821300	DHX36	ATP-dependent RNA helicase DHX36, putative	1	0	0	9	5	8
PF3D7_0822800	SNRNP40	U5 small nuclear ribonucleoprotein 40 kDa protein, putative	1	1	0	2	1	1
PF3D7_0823200		RNA-binding protein, putative	5	4	1	5	6	6
PF3D7_0823800		DnaJ protein, putative	6	5	4	32	29	20
PF3D7_0823900	DTC	dicarboxylate/tricarboxylate carrier	0	0	1	1	0	1
PF3D7_0826100	HEUL	HECT-like E3 ubiquitin ligase, putative	0	0	0	3	3	1
PF3D7_0826700	RACK1	receptor for activated c kinase	6	8	7	3	2	3
PF3D7_0827900	PDI8	protein disulfide-isomerase	3	5	3	10	5	8
PF3D7_0829100	CCDC124	coiled-coil domain-containing protein 124, putative	6	6	6	4	2	3
PF3D7_0829200	PHB1	prohibitin 1, putative	2	2	2	1	0	0
PF3D7_0831400		Plasmodium exported protein, unknown function	19	22	19	21	21	30
PF3D7_0831600	CLAG8	cytoadherence linked asexual protein 8	0	0	0	0	0	1
PF3D7_0831700	HSP70x	heat shock protein 70	30	31	29	42	49	44
PF3D7_0903400	DDX60	ATP-dependent RNA helicase DDX60, putative	0	0	0	0	0	2
PF3D7_0903700		alpha tubulin 1	10	20	19	10	11	5
PF3D7_0903700		alpha tubulin 1	10	20	19	10	11	5
PF3D7_0903900	RPL32	60S ribosomal protein L32	20	21	16	9	10	11
PF3D7_0904900	CuTP	copper-transporting ATPase	0	0	0	2	3	2
PF3D7_0905400	RhopH3	high molecular weight rhoptry protein 3	13	9	9	26	18	20
PF3D7_0905900	SEC27	coatomer subunit beta, putative	0	0	0	4	2	1
PF3D7_0907700	PA28	proteasome activator 28	1	0	1	2	1	1
PF3D7_0909900		helicase SKI2W, putative	0	0	1	4	2	2
PF3D7_0910100		exportin-7, putative	0	0	0	4	3	0
PF3D7_0910400		selenide water dikinase, putative	0	0	0	1	0	0
PF3D7_0910900		DNA primase large subunit, putative	0	3	4	0	1	1
PF3D7_0912900	RPN8	26S proteasome regulatory subunit RPN8, putative	1	2	2	1	1	0
PF3D7_0913000		conserved protein, unknown function	7	5	5	1	1	3
PF3D7_0913200	EF-1beta	elongation factor 1-beta	1	2	1	0	1	1
PF3D7_0915400	PFK9	ATP-dependent 6-phosphofructokinase	7	18	9	8	6	7
PF3D7_0915600		conserved Plasmodium protein, unknown function	1	0	1	1	2	1
PF3D7_0916700	HoMu	RNA-binding protein musashi, putative	1	1	0	2	3	4
PF3D7_0917600	PRP43	pre-mRNA-splicing factor ATP-dependent RNA helicase PRP43, putative	0	0	0	2	0	0
PF3D7_0917900	BIP	heat shock protein 70	103	106	100	113	107	107
PF3D7_0918300	EIF3F	eukaryotic translation initiation factor 3 subunit F, putative	2	2	2	2	1	3
PF3D7_0918900	gammaGCS	gamma-glutamylcysteine synthetase	0	2	2	4	3	6
PF3D7_0919000	NAPS	nucleosome assembly protein	4	9	3	11	12	8
PF3D7_0922100		ubiquitin-like protein, putative	0	0	0	2	0	0
PF3D7_0922200	SAMS	S-adenosylmethionine synthetase	18	50	44	84	90	66
PF3D7_0922800		conserved Plasmodium protein, unknown function	0	0	0	124	135	92
PF3D7_0923200	NOS	nitric oxide synthase, putative	0	0	0	2	1	3
PF3D7_0923900	PABP2	polyadenylate-binding protein 2, putative	4	2	1	7	8	10
PF3D7_0929400	RhopH2	high molecular weight rhoptry protein 2	56	53	36	75	77	62
PF3D7_0930300	MSP1	merozoite surface protein 1	8	3	3	5	2	0
PF3D7_0930600	CYP72	peptidyl-prolyl cis-trans isomerase	1	2	2	2	1	0
PF3D7_0932800	CSE1	importin alpha re-exporter, putative	1	0	0	2	1	1
PF3D7_0934800	PKAc	cAMP-dependent protein kinase catalytic subunit	0	1	0	10	11	11
PF3D7_0935200	VPS33	vacuolar protein sorting-associated protein 33, putative	0	0	0	4	4	2
PF3D7_0935800	CLAG9	cytoadherence linked asexual protein 9	4	0	0	14	10	8
PF3D7_1002400	TRA2B	transformer-2 protein homolog beta, putative	0	0	0	3	1	1
PF3D7_1003500		40S ribosomal protein S20e, putative	7	6	5	2	6	2
PF3D7_1003800	EFTUD2	U5 small nuclear ribonucleoprotein component, putative	0	0	0	7	7	6
PF3D7_1004000		60S ribosomal protein L13, putative	5	7	7	10	11	10
PF3D7_1004300	RFUL	RING finger E3 ubiquitin-protein ligase	0	0	0	4	4	4
PF3D7_1006200	ALBA3	DNA/RNA-binding protein Alba 3	16	13	16	43	46	37
PF3D7_1006700		conserved Plasmodium protein, unknown function	0	1	0	47	48	41
PF3D7_1006800	GBP2	G-strand-binding protein 2	6	7	6	10	10	11
PF3D7_1007700	AP2-I	AP2 domain transcription factor AP2-I	1	9	7	12	12	11
PF3D7_1007900	EIF3D	eukaryotic translation initiation factor 3 subunit D, putative	6	5	5	5	5	7
PF3D7_1008400	RPT2	26S protease regulatory subunit 4, putative	5	7	9	9	10	7
PF3D7_1008700		tubulin beta chain	26	58	39	41	36	32
PF3D7_1008800	NOP5	nucleolar protein 5, putative	5	11	10	23	20	16
PF3D7_1010300	SDH4	succinate dehydrogenase subunit 4, putative	7	3	3	2	1	3
PF3D7_1010600	eIF2beta	eukaryotic translation initiation factor 2 subunit beta	11	17	17	12	13	11
PF3D7_1010700		dolichyl-phosphate-mannose--protein mannosyltransferase, putative	43	36	34	30	27	38
PF3D7_1011800	PREBP	PRE-binding protein	6	12	7	74	69	56
PF3D7_1012400	HGPRT	hypoxanthine-guanine phosphoribosyltransferase	14	20	21	3	3	3
PF3D7_1012900	ATG18	autophagy-related protein 18	3	3	2	9	9	9
PF3D7_1014600	ADA2	transcriptional coactivator ADA2	0	0	0	2	0	0
PF3D7_1014700	PHB2	prohibitin 2, putative	2	2	3	1	1	1
PF3D7_1015600	HSP60	heat shock protein 60	2	4	9	22	15	21
PF3D7_1015900	ENO	enolase	8	18	16	7	5	6
PF3D7_1017000		DNA polymerase delta catalytic subunit	0	0	0	2	2	0
PF3D7_1017900	RPN5	26S proteasome regulatory subunit p55, putative	0	0	1	1	1	0
PF3D7_1019400		60S ribosomal protein L30e, putative	13	17	14	4	5	3
PF3D7_1019500		TMEM94 domain-containing protein, putative	1	1	1	2	1	2
PF3D7_1020900	ARF1	ADP-ribosylation factor 1	0	1	1	0	1	2
PF3D7_1021900		PHAX domain-containing protein, putative	2	9	7	13	12	10
PF3D7_1022100		methyltransferase, putative	12	12	11	7	9	7
PF3D7_1023900	CHD1	chromodomain-helicase-DNA-binding protein 1 homolog, putative	3	14	16	5	7	2
PF3D7_1024800	EXP3	exported protein 3	1	0	0	1	2	1
PF3D7_1025300		conserved protein, unknown function	0	0	1	2	2	1
PF3D7_1026800	RPS2	40S ribosomal protein S2	14	17	11	7	7	11
PF3D7_1027100	MPP10	U3 small nucleolar ribonucleoprotein protein MPP10, putative	3	3	3	5	5	5
PF3D7_1027300	nPrx	peroxiredoxin	6	2	2	6	4	4
PF3D7_1027800	RPL3	60S ribosomal protein L3	17	23	21	30	22	30
PF3D7_1028400		ribosome biogenesis protein RPF2, putative	0	0	0	2	2	1
PF3D7_1033200	ETRAMP10.2	early transcribed membrane protein 10.2	2	2	2	3	4	3
PF3D7_1033300		conserved protein, unknown function	8	8	7	7	4	6
PF3D7_1033600	CEF1	pre-mRNA-splicing factor CEF1, putative	1	3	2	4	5	3
PF3D7_1033700	BDP1	bromodomain protein 1	1	0	0	2	1	1
PF3D7_1034900	MRScyt	methionine--tRNA ligase	0	1	0	2	1	0
PF3D7_1036900		conserved Plasmodium protein, unknown function	3	5	4	7	10	10
PF3D7_1037100	PyKII	pyruvate kinase 2	0	1	0	3	1	2
PF3D7_1037300	AAC1	ADP,ATP carrier protein 1	2	3	3	2	2	0
PF3D7_1103100	RPP1	60S acidic ribosomal protein P1, putative	7	6	6	17	19	16
PF3D7_1103700	CK2beta1	casein kinase II beta chain	0	0	0	8	8	8
PF3D7_1104100	SYN13	syntaxin, Qa-SNARE family	0	0	0	2	0	0
PF3D7_1104200	SNF2L	chromatin remodeling protein	1	0	0	5	3	5
PF3D7_1104400	Trx-mero	thioredoxin-like mero protein	7	13	9	6	8	5
PF3D7_1105000	H4	histone H4	42	17	12	32	22	23
PF3D7_1105100	H2B	histone H2B	87	68	68	37	40	36
PF3D7_1105400	RPS4	40S ribosomal protein S4, putative	81	90	62	67	62	67
PF3D7_1105600	PTEX88	translocon component PTEX88	8	6	2	13	10	17
PF3D7_1106000	RUVB2	RuvB-like helicase 2	1	0	2	9	5	7
PF3D7_1106700	DNA2	DNA replication ATP-dependent helicase/nuclease DNA2, putative	0	0	0	2	2	0
PF3D7_1107200		vacuolar fusion protein CCZ1, putative	0	0	1	2	1	2
PF3D7_1107700	PES	pescadillo homolog	4	7	5	7	4	8
PF3D7_1108000		IWS1-like protein, putative	0	2	2	1	1	0
PF3D7_1108400	CK2alpha	casein kinase 2, alpha subunit	16	22	16	89	119	75
PF3D7_1108600	ERC	endoplasmic reticulum-resident calcium binding protein	1	0	0	0	2	3
PF3D7_1108700	Pfj2	heat shock protein J2	35	33	28	44	38	35
PF3D7_1109900	RPL36	60S ribosomal protein L36	6	6	4	3	3	4
PF3D7_1110400		RNA-binding protein, putative	0	2	0	1	1	0
PF3D7_1110500	VPS35	vacuolar protein sorting-associated protein 35, putative	0	0	0	2	1	1
PF3D7_1111200		transcription elongation regulator 1-like protein, putative	1	2	2	1	2	1
PF3D7_1114200		GTPase-activating protein, putative	36	29	25	13	10	15
PF3D7_1116000	RON4	rhoptry neck protein 4	0	0	0	0	3	1
PF3D7_1116800	HSP101	heat shock protein 101	50	17	15	31	29	30
PF3D7_1117700	RAN	GTP-binding nuclear protein RAN/TC4	14	19	14	8	6	10
PF3D7_1118200		heat shock protein 90, putative	1	2	3	3	0	1
PF3D7_1118300		insulinase, putative	0	0	0	5	1	2
PF3D7_1118500	NOP56	nucleolar protein 56, putative	0	1	0	13	13	13
PF3D7_1119000		acyl-CoA-binding protein, putative	0	2	2	4	6	2
PF3D7_1123500	GP2	golgi protein 2	0	0	0	1	1	2
PF3D7_1124600	EK	ethanolamine kinase	2	4	3	1	0	0
PF3D7_1124800	RRS1	ribosome biogenesis regulatory protein, putative	1	0	0	2	2	1
PF3D7_1124900	RPL35	60S ribosomal protein L35, putative	26	26	25	17	19	21
PF3D7_1125100	ICAP2	ATP synthase F0 subunit b-like protein, putative	0	0	0	2	3	3
PF3D7_1125500	SNRPD1	small nuclear ribonucleoprotein Sm D1, putative	3	3	2	3	2	2
PF3D7_1126200	RPS18	40S ribosomal protein S18, putative	210	245	235	157	198	158
PF3D7_1126500		WD repeat-containing protein, putative	0	0	0	2	3	4
PF3D7_1129000	SPDS	spermidine synthase	1	2	3	0	0	1
PF3D7_1129100	PV1	parasitophorous vacuolar protein 1	8	8	6	5	7	5
PF3D7_1129200	RPN7	26S proteasome regulatory subunit RPN7, putative	0	1	1	2	0	1
PF3D7_1130100	RPL38	60S ribosomal protein L38	69	67	64	35	34	34
PF3D7_1130200	PfP0	60S ribosomal protein P0	22	22	19	63	66	60
PF3D7_1130400	RPT5	26S protease regulatory subunit 6A, putative	3	5	6	9	7	8
PF3D7_1130500	COG2	conserved oligomeric Golgi complex subunit 2, putative	0	1	0	3	2	2
PF3D7_1130700	SMC1	structural maintenance of chromosomes protein 1, putative	0	1	0	2	0	0
PF3D7_1132200	TCP1	T-complex protein 1 subunit alpha	2	7	6	4	2	3
PF3D7_1133100		conserved Plasmodium protein, unknown function	0	1	1	2	2	1
PF3D7_1133800	U5MTase	RNA (uracil-5-)methyltransferase	8	15	11	13	12	10
PF3D7_1134000	HSP70-3	heat shock protein 70	7	16	15	13	12	12
PF3D7_1134100	PDI-11	protein disulfide-isomerase, putative	1	4	5	4	5	4
PF3D7_1134200		conserved Plasmodium protein, unknown function	0	0	0	1	2	0
PF3D7_1134800		coatomer subunit delta	2	3	2	2	2	0
PF3D7_1136300	TSN	tudor staphylococcal nuclease	0	0	0	0	1	2
PF3D7_1136500	CK1	casein kinase 1	3	1	4	8	6	4
PF3D7_1136600		conserved Plasmodium protein, unknown function	0	0	0	2	3	1
PF3D7_1136800		DnaJ protein, putative	0	0	0	4	3	2
PF3D7_1138500	PPM2	protein phosphatase PPM2	0	0	0	1	2	1
PF3D7_1140100		V-type proton ATPase subunit F, putative	1	2	2	0	2	0
PF3D7_1141300	36982	apical polar ring protein APR1, putative	0	0	0	1	2	2
PF3D7_1142400	CPO	coproporphyrinogen-III oxidase	3	4	5	5	3	4
PF3D7_1142500	RPL28	60S ribosomal protein L28	34	31	31	16	17	19
PF3D7_1142600		60S ribosomal protein L35ae, putative	3	3	3	3	2	3
PF3D7_1143200		DnaJ protein, putative	0	0	0	3	1	1
PF3D7_1143300	RPC40	DNA-directed RNA polymerases I and III subunit RPAC1, putative	0	0	0	2	3	1
PF3D7_1145400	DYN1	dynamin-like protein	3	5	2	15	14	12
PF3D7_1146000	RSA4	ribosome assembly protein 4, putative	2	1	1	2	1	0
PF3D7_1148000		serine/threonine protein kinase, putative	0	0	0	7	9	3
PF3D7_1149200	RESA3	ring-infected erythrocyte surface antigen	28	14	12	1	2	5
PF3D7_1149400		Plasmodium exported protein, unknown function	5	6	5	6	3	5
PF3D7_1200600	VAR2CSA	erythrocyte membrane protein 1, PfEMP1	0	0	0	0	1	2
PF3D7_1202300		dynein heavy chain, putative	1	0	1	0	1	2
PF3D7_1202900	HMGB1	high mobility group protein B1	26	33	21	12	15	15
PF3D7_1203700	NAPL	nucleosome assembly protein	4	4	4	30	32	26
PF3D7_1205500		zinc finger protein, putative	0	0	0	2	2	1
PF3D7_1206000	SHLP2	shewanella-like protein phosphatase 2	7	5	9	6	3	2
PF3D7_1206200	EIF3C	eukaryotic translation initiation factor 3 subunit C, putative	2	1	2	9	8	8
PF3D7_1208900	PPM11	protein phosphatase PPM11, putative	0	0	1	7	6	3
PF3D7_1210600		kelch protein, putative	0	0	0	6	5	5
PF3D7_1211400	PfJ4	heat shock protein DNAJ homologue Pfj4	3	4	4	8	9	10
PF3D7_1211700	MCM5	DNA replication licensing factor MCM5, putative	0	3	3	0	0	2
PF3D7_1211900	ATP4	non-SERCA-type Ca2+ -transporting P-ATPase	2	3	2	1	0	0
PF3D7_1212000	TPx(Gl)	glutathione peroxidase-like thioredoxin peroxidase	1	1	1	1	2	2
PF3D7_1212100	PPP1	peripheral plastid protein 1, putative	0	0	0	2	1	0
PF3D7_1212700	EIF3A	eukaryotic translation initiation factor 3 subunit A, putative	0	0	0	3	3	2
PF3D7_1213800	PRS	proline--tRNA ligase	1	1	2	1	0	0
PF3D7_1213900		W2 domain-containing protein, putative	0	0	0	3	2	1
PF3D7_1215000	Trx-Px2	thioredoxin peroxidase 2	0	3	0	1	0	0
PF3D7_1215900	SR10	serpentine receptor 10	0	0	0	1	1	0
PF3D7_1216300	SRP19	signal recognition particle subunit SRP19	6	8	10	3	3	5
PF3D7_1216900		DNA-binding chaperone, putative	0	1	1	2	4	4
PF3D7_1219100	CHC	clathrin heavy chain, putative	0	0	0	9	7	6
PF3D7_1220100	PRP17	pre-mRNA-processing factor 17, putative	0	3	3	2	0	0
PF3D7_1220900	HP1	heterochromatin protein 1	1	0	0	2	0	4
PF3D7_1222300	GRP94	endoplasmin, putative	8	17	12	11	8	8
PF3D7_1223100	PKAr	cAMP-dependent protein kinase regulatory subunit	3	3	3	14	15	10
PF3D7_1223200		nucleus export protein BRR6, putative	0	0	0	2	3	1
PF3D7_1224300	PABP1	polyadenylate-binding protein 1, putative	27	21	12	68	52	55
PF3D7_1225700		VAC14 domain-containing protein, putative	0	0	0	1	1	2
PF3D7_1226400		regulator of MON1-CCZ1 complex, putative	0	0	0	3	2	2
PF3D7_1227100	DH60	DNA helicase 60	2	4	6	4	7	6
PF3D7_1228600	MSP9	merozoite surface protein 9	3	3	2	1	0	1
PF3D7_1229500	CCT3	T-complex protein 1 subunit gamma	5	9	8	2	1	2
PF3D7_1230500		WD repeat-containing protein, putative	0	0	0	2	0	1
PF3D7_1230800	WTAP	pre-mRNA-splicing regulator WTAP, putative	0	0	0	2	2	2
PF3D7_1231100	RAB2	ras-related protein Rab-2	6	5	9	3	3	4
PF3D7_1232100	CPN60	60 kDa chaperonin	9	5	6	49	39	34
PF3D7_1234800	SF3B3	splicing factor 3B subunit 3, putative	0	0	0	2	2	1
PF3D7_1235700		ATP synthase subunit beta, mitochondrial	0	0	0	3	4	2
PF3D7_1236100	CARP	clustered-asparagine-rich protein	0	0	0	1	3	4
PF3D7_1237200		conserved Plasmodium protein, unknown function	0	0	0	5	8	4
PF3D7_1238100		calcyclin binding protein, putative	1	2	2	1	2	0
PF3D7_1238600	NSM	sphingomyelin phosphodiesterase	0	0	0	5	4	4
PF3D7_1238800	ACS11	acyl-CoA synthetase	2	6	4	6	8	5
PF3D7_1239200	ApiAP2	AP2 domain transcription factor, putative	0	0	0	0	2	0
PF3D7_1239700	FTSH1	ATP-dependent zinc metalloprotease FTSH 1	2	3	5	26	29	21
PF3D7_1241700	RFC4	replication factor C subunit 4, putative	0	0	0	5	5	1
PF3D7_1241900		tetratricopeptide repeat protein, putative	0	0	0	2	1	3
PF3D7_1242700		40S ribosomal protein S17, putative	134	119	116	78	90	82
PF3D7_1243600		translation initiation factor SUI1, putative	1	3	2	1	1	1
PF3D7_1244100		N-alpha-acetyltransferase 15, NatA auxiliary subunit, putative	0	1	2	2	1	1
PF3D7_1246200	ACT1	actin I	23	39	37	209	225	180
PF3D7_1246800	SRPRB	signal recognition particle receptor subunit beta, putative	2	2	1	4	4	2
PF3D7_1247400	FKBP35	peptidyl-prolyl cis-trans isomerase FKBP35	0	2	1	16	14	9
PF3D7_1247900	UTP11	U3 small nucleolar RNA-associated protein 11, putative	7	10	8	2	1	1
PF3D7_1248900	RPT6	26S protease regulatory subunit 8, putative	4	8	8	8	3	5
PF3D7_1249500		protein CutA, putative	1	2	2	1	0	0
PF3D7_1251500	DRS1	ATP-dependent RNA helicase DRS1, putative	0	0	0	3	2	2
PF3D7_1252100	RON3	rhoptry neck protein 3	12	2	2	46	45	40
PF3D7_1302100	G27/25	gamete antigen 27/25	5	8	6	2	1	0
PF3D7_1302800		40S ribosomal protein S7, putative	105	113	98	48	48	49
PF3D7_1304500		small heat shock protein, putative	0	1	1	2	1	0
PF3D7_1306200		conserved protein, unknown function	2	7	5	3	2	4
PF3D7_1306400	RPT4	26S protease regulatory subunit 10B, putative	4	6	3	7	3	4
PF3D7_1308200	cpsSII	carbamoyl phosphate synthetase	0	0	0	27	34	20
PF3D7_1308300	RPS27	40S ribosomal protein S27	2	1	1	1	1	1
PF3D7_1309100		60S ribosomal protein L24, putative	9	9	13	10	5	10
PF3D7_1309500	GAR1	H/ACA ribonucleoprotein complex subunit 1, putative	0	0	0	3	3	3
PF3D7_1311400	AP1M1	AP-1 complex subunit mu-1	0	0	0	2	1	0
PF3D7_1311500	RPT1	26S protease regulatory subunit 7, putative	4	7	8	11	11	5
PF3D7_1311800	M1AAP	M1-family alanyl aminopeptidase	1	8	4	1	0	0
PF3D7_1312900	EIF4G	eukaryotic translation initation factor 4 gamma	1	1	0	6	1	2
PF3D7_1313000	NEDD8	ubiquitin-like protein Nedd8	0	0	0	12	13	12
PF3D7_1314100		conserved Plasmodium protein, unknown function	0	0	0	0	1	0
PF3D7_1316600	CCT	choline-phosphate cytidylyltransferase	0	0	0	2	4	3
PF3D7_1317100	MCM4	DNA replication licensing factor MCM4	1	1	4	8	6	4
PF3D7_1317800	RPS19	40S ribosomal protein S19	106	112	97	83	77	92
PF3D7_1323100		60S ribosomal protein L6, putative	32	37	38	25	28	25
PF3D7_1323400	RPL23	60S ribosomal protein L23	0	5	3	1	1	1
PF3D7_1324100		cyclin-like protein, putative	0	0	0	2	2	1
PF3D7_1324900	LDH	L-lactate dehydrogenase	5	7	3	4	3	2
PF3D7_1325100		phosphoribosylpyrophosphate synthetase	10	11	8	10	11	7
PF3D7_1326400		translation initiation factor eIF-2B subunit gamma, putative	0	0	0	2	2	1
PF3D7_1327400		conserved Plasmodium protein, unknown function	25	30	24	30	20	30
PF3D7_1329100	MyoF	myosin F, putative	0	0	0	8	8	5
PF3D7_1330800		RNA-binding protein, putative	0	0	0	47	40	31
PF3D7_1331800		60S ribosomal protein L23, putative	27	43	28	44	45	37
PF3D7_1335700	COG3	conserved oligomeric Golgi complex subunit 3, putative	0	0	0	2	1	1
PF3D7_1336900	cTrpRS	tryptophan--tRNA ligase	1	5	2	1	1	0
PF3D7_1337300		exoribonuclease, putative	2	2	1	2	2	3
PF3D7_1338100	RPN3	26S proteasome regulatory subunit RPN3, putative	1	2	2	6	4	5
PF3D7_1338200	RPL6	60S ribosomal protein L6, putative	30	35	31	23	28	23
PF3D7_1338300	EF-1gamma	elongation factor 1-gamma, putative	2	2	3	3	2	2
PF3D7_1341200		60S ribosomal protein L18, putative	23	34	24	15	18	14
PF3D7_1341300		60S ribosomal protein L18-2, putative	2	4	4	5	3	3
PF3D7_1342000		40S ribosomal protein S6	51	67	55	32	39	30
PF3D7_1342400	CK2beta2	casein kinase II beta chain	0	0	0	9	10	8
PF3D7_1343000	PMT	phosphoethanolamine N-methyltransferase	16	30	21	6	7	5
PF3D7_1345800		conserved Plasmodium protein, unknown function	0	0	0	11	9	7
PF3D7_1346100	SEC61A	protein transport protein SEC61 subunit alpha	2	3	3	2	1	0
PF3D7_1346300	ALBA2	DNA/RNA-binding protein Alba 2	41	27	28	20	16	16
PF3D7_1347500	ALBA4	DNA/RNA-binding protein Alba 4	20	18	16	20	11	18
PF3D7_1349600	SKA3	spindle and kinetochore-associated protein 3, putative	2	3	7	4	5	2
PF3D7_1351400		60S ribosomal protein L17, putative	11	13	11	22	24	26
PF3D7_1352400	NUP176	nucleoporin NUP176, putative	0	0	0	6	4	5
PF3D7_1352500		thioredoxin-related protein, putative	4	5	5	2	3	3
PF3D7_1352800	MON1	vacuolar fusion protein MON1, putative	0	0	0	2	1	2
PF3D7_1354300		large subunit rRNA methyltransferase, putative	4	5	5	3	3	2
PF3D7_1354600		60S ribosomal protein L7, putative	3	4	3	2	1	2
PF3D7_1355100	MCM6	DNA replication licensing factor MCM6	0	3	6	2	2	1
PF3D7_1357000		elongation factor 1-alpha	126	170	132	92	94	82
PF3D7_1357800	CCT4	T-complex protein 1 subunit delta	3	8	7	2	2	1
PF3D7_1358800	RPS15	40S ribosomal protein S15	50	53	55	35	52	40
PF3D7_1360900		RNA-binding protein, putative	1	2	2	7	9	7
PF3D7_1361100	SEC24A	protein transport protein Sec24A	0	0	0	3	0	0
PF3D7_1362200	RUVB3	RuvB-like helicase 3	1	3	1	12	12	14
PF3D7_1363100		conserved Plasmodium protein, unknown function	0	1	1	1	0	0
PF3D7_1363200	PNKP	bifunctional polynucleotide phosphatase/kinase	0	0	1	0	2	0
PF3D7_1365400	UBA4	adenylyltransferase and sulfurtransferase UBA4, putative	0	0	0	2	1	1
PF3D7_1365800		conserved Plasmodium protein, unknown function	5	8	6	3	4	3
PF3D7_1365900		ubiquitin-60S ribosomal protein L40	9	11	11	26	22	17
PF3D7_1365900		ubiquitin-60S ribosomal protein L40	7	9	9	24	22	15
PF3D7_1366300		conserved Plasmodium protein, unknown function	0	0	0	5	4	8
PF3D7_1366400	RHOP148	rhoptry protein RHOP148	0	0	0	3	1	1
PF3D7_1367000	SKP1	suppressor of kinetochore protein 1, putative	2	2	4	3	5	2
PF3D7_1367600		ribosome biogenesis protein MRT4, putative	1	1	0	0	0	3
PF3D7_1368100	RPN11	26S proteasome regulatory subunit RPN11, putative	1	3	2	4	3	2
PF3D7_1368200	ABCE1	ABC transporter E family member 1, putative	2	2	2	2	2	0
PF3D7_1368400		ribosomal protein L1, putative	12	13	11	7	6	4
PF3D7_1369500		nuclear cap-binding protein subunit 1, putative	0	0	0	1	1	2
PF3D7_1402300	RPN6	26S proteasome regulatory subunit RPN6	1	1	2	2	1	1
PF3D7_1404800		conserved Plasmodium protein, unknown function	0	0	0	2	1	1
PF3D7_1405800	BOP1	ribosome biogenesis protein BOP1, putative	0	0	0	1	2	2
PF3D7_1405900		RNA-binding protein, putative	0	0	0	4	2	1
PF3D7_1406600	ClpC	ATP-dependent Clp protease regulatory subunit ClpC	0	0	0	2	0	0
PF3D7_1407100	NOP1	rRNA 2'-O-methyltransferase fibrillarin, putative	5	6	5	9	9	9
PF3D7_1407500	TRM112	multifunctional methyltransferase subunit TRM112, putative	4	7	7	2	2	4
PF3D7_1407800	PM4	plasmepsin IV	21	21	19	28	33	28
PF3D7_1407900	PMI	plasmepsin I	6	6	7	3	3	5
PF3D7_1408000	PMII	plasmepsin II	11	16	19	11	13	6
PF3D7_1408100	PMIII	plasmepsin III	1	3	2	3	1	3
PF3D7_1408600		40S ribosomal protein S8e, putative	84	88	85	49	49	56
PF3D7_1409800	CELF2	CUGBP Elav-like family member 2, putative	0	0	0	4	2	0
PF3D7_1410300		WD repeat-containing protein, putative	0	0	0	288	245	159
PF3D7_1410400	RAP1	rhoptry-associated protein 1	44	21	19	29	28	31
PF3D7_1410600	eIF2gamma	eukaryotic translation initiation factor 2 subunit gamma, putative	9	12	9	9	6	7
PF3D7_1412100	MCMBP	mini-chromosome maintenance complex-binding protein	0	1	1	2	1	0
PF3D7_1412300	NTF2	nuclear transport factor 2, putative	3	4	4	0	1	1
PF3D7_1412500	ACT2	actin II	6	8	7	33	37	34
PF3D7_1412700		AAA family ATPase, putative	0	0	0	3	2	2
PF3D7_1412800	NMT	glycylpeptide N-tetradecanoyltransferase	4	5	6	5	2	3
PF3D7_1414300		60S ribosomal protein L10, putative	36	43	32	41	34	43
PF3D7_1414400	PP1	serine/threonine protein phosphatase PP1	0	1	0	0	1	0
PF3D7_1414800	SMB1	small nuclear ribonucleoprotein-associated protein B, putative	1	0	1	4	2	3
PF3D7_1415300		RNA-binding protein Nova-1, putative	0	0	0	2	6	2
PF3D7_1415800	KsgA1	ribosomal RNA small subunit methyltransferase A1	8	3	4	3	0	5
PF3D7_1416100	SEY1	protein SEY1, putative	0	1	2	1	3	1
PF3D7_1417500	CBF5	H/ACA ribonucleoprotein complex subunit 4, putative	1	1	0	16	15	14
PF3D7_1417800	MCM2	DNA replication licensing factor MCM2	1	4	8	11	14	6
PF3D7_1419000		conserved Plasmodium protein, unknown function	0	2	3	3	3	1
PF3D7_1419200	ATrx1	thioredoxin-like protein, putative	3	3	4	10	10	10
PF3D7_1419700	EIF3H	eukaryotic translation initiation factor 3 subunit H, putative	1	2	0	2	3	3
PF3D7_1420400	GlyRS	glycine--tRNA ligase	0	2	0	1	0	0
PF3D7_1421200	RPS25	40S ribosomal protein S25	54	57	45	46	67	41
PF3D7_1423000	NOG2	nucleolar GTP-binding protein 2, putative	2	2	4	2	2	2
PF3D7_1424100	RPL5	60S ribosomal protein L5, putative	25	27	24	24	24	23
PF3D7_1424400		60S ribosomal protein L7-3, putative	7	11	12	11	11	16
PF3D7_1426000	RPL21	60S ribosomal protein L21	21	28	21	9	7	8
PF3D7_1426100	BTF3	transcription factor BTF3, putative	4	4	3	1	1	1
PF3D7_1427500	MSH2-1	DNA mismatch repair protein MSH2, putative	0	0	0	2	4	1
PF3D7_1427900		leucine-rich repeat protein	0	2	1	1	1	1
PF3D7_1428900		conserved Plasmodium protein, unknown function	0	0	0	1	2	0
PF3D7_1429800		coatomer subunit beta, putative	0	0	0	8	3	5
PF3D7_1430400	ATG5	autophagy protein 5, putative	0	0	0	2	1	1
PF3D7_1431300	LSG1	large subunit GTPase 1, putative	0	1	1	2	0	2
PF3D7_1431700		60S ribosomal protein L14, putative	9	10	10	9	9	7
PF3D7_1432100		voltage-dependent anion-selective channel protein, putative	1	0	0	1	2	0
PF3D7_1432800		HP12 protein homolog, putative	0	0	1	2	1	3
PF3D7_1434800		mitochondrial acidic protein MAM33, putative	1	3	4	4	2	4
PF3D7_1436300	PTEX150	translocon component PTEX150	10	1	0	3	5	2
PF3D7_1437000	NAT8	N-acetyltransferase, GNAT family	0	1	0	1	1	2
PF3D7_1437200		ribonucleoside-diphosphate reductase large subunit, putative	0	3	1	3	3	1
PF3D7_1437900	HSP40	HSP40, subfamily A	26	40	41	57	37	42
PF3D7_1438000		eukaryotic translation initiation factor eIF2A, putative	1	0	0	6	3	4
PF3D7_1438500	CPSF3	cleavage and polyadenylation specificity factor subunit 3, putative	0	0	0	1	1	3
PF3D7_1438600	GET4	Golgi to ER traffic protein 4	2	1	1	2	0	2
PF3D7_1438700		DNA primase small subunit	2	7	4	3	1	1
PF3D7_1438900	Trx-Px1	thioredoxin peroxidase 1	1	1	0	2	1	1
PF3D7_1439800		vesicle-associated membrane protein, putative	0	0	0	9	9	12
PF3D7_1441200		60S ribosomal protein L1, putative	6	11	8	25	25	24
PF3D7_1441400	FACT-S	FACT complex subunit SSRP1, putative	6	0	0	18	17	14
PF3D7_1442900	ARFGEF	Sec7 domain-containing protein ARFGEF, putative	0	0	0	2	1	2
PF3D7_1444300	LPAAT	1-acyl-sn-glycerol-3-phosphate acyltransferase, putative	0	0	0	0	2	2
PF3D7_1444800	FBPA	fructose-bisphosphate aldolase	5	8	8	1	1	1
PF3D7_1445700		conserved Plasmodium protein, unknown function	14	15	13	7	5	7
PF3D7_1445900	DDX17	ATP-dependent RNA helicase DDX17	44	42	42	27	22	32
PF3D7_1446200	LAP	M17 leucyl aminopeptidase	3	8	5	2	1	0
PF3D7_1446500	NUP313	nucleoporin NUP313, putative	0	0	0	2	3	0
PF3D7_1446600	CEN2	centrin-2	1	2	4	4	4	4
PF3D7_1447000		40S ribosomal protein S5	23	30	20	35	35	31
PF3D7_1447800		calponin homology domain-containing protein, putative	0	0	0	10	8	6
PF3D7_1451100	eEF2	elongation factor 2	32	43	36	29	27	26
PF3D7_1451800	SORTLR	sortilin	0	0	1	1	2	2
PF3D7_1451900	TSR1	ribosome biogenesis protein TSR1, putative	4	4	6	1	2	1
PF3D7_1452000	RON2	rhoptry neck protein 2	0	0	0	3	1	1
PF3D7_1454200		conserved Plasmodium protein, unknown function	0	0	0	4	1	1
PF3D7_1454400	APP	aminopeptidase P	2	4	6	2	1	1
PF3D7_1455500		AP-1 complex subunit gamma, putative	0	0	0	4	3	3
PF3D7_1456700		conserved Plasmodium protein, unknown function	0	1	1	2	1	2
PF3D7_1456800	VP1	V-type H(+)-translocating pyrophosphatase, putative	6	6	11	6	1	0
PF3D7_1457300		MA3 domain-containing protein, putative	1	5	5	1	1	0
PF3D7_1459400		conserved protein, unknown function	3	2	2	5	3	3
PF3D7_1460700	RPL27	60S ribosomal protein L27	15	16	16	12	10	10
PF3D7_1461200	IMP3	U3 small nucleolar ribonucleoprotein protein IMP3, putative	2	4	4	2	2	1
PF3D7_1461300		40S ribosomal protein S28e, putative	7	5	4	2	2	2
PF3D7_1461600	SF3B2	splicing factor 3B subunit 2, putative	0	1	1	2	2	3
PF3D7_1462300		GTP-binding protein, putative	2	1	0	7	5	8
PF3D7_1462800	GAPDH	glyceraldehyde-3-phosphate dehydrogenase	41	58	45	5	3	5
PF3D7_1463200	RFC3	replication factor C subunit 3, putative	0	1	0	5	2	3
PF3D7_1463300		DNA polymerase alpha subunit B, putative	0	2	2	1	0	3
PF3D7_1463400		DNA-directed RNA polymerase III subunit RPC4, putative	0	1	1	0	3	1
PF3D7_1464600	UIS2	serine/threonine protein phosphatase UIS2, putative	0	0	0	1	1	3
PF3D7_1464900		ATP-dependent zinc metalloprotease FTSH, putative	0	0	0	4	6	5
PF3D7_1465900		40S ribosomal protein S3	60	67	62	66	68	66
PF3D7_1466300	RPN2	26S proteasome regulatory subunit RPN2, putative	2	6	3	7	5	4
PF3D7_1466400	ApiAP2	AP2 domain transcription factor AP2-EXP	1	2	0	1	0	1
PF3D7_1466800		NOC3 domain-containing protein, putative	0	0	0	5	4	3
PF3D7_1466900		conserved Plasmodium protein, unknown function	0	0	0	2	3	3
PF3D7_1468100	MORC	MORC family protein	0	0	0	25	22	17
PF3D7_1468700	eIF4A	eukaryotic initiation factor 4A	18	22	20	26	22	18
PF3D7_1471000	RCL1	RNA 3'-terminal phosphate cyclase-like protein, putative	13	19	17	12	10	11
PF3D7_1471100	EXP2	exported protein 2	6	3	2	2	0	0
PF3D7_1471400		diacylglycerol kinase, putative	3	4	3	4	4	3
PF3D7_1472200	HDA1	histone deacetylase, putative	0	0	0	11	8	4
PF3D7_1472800		HSP20-like chaperone, putative	0	0	0	5	5	3
PF3D7_1472900		dihydroorotase, putative	2	2	2	1	1	3
PF3D7_1473200		DnaJ protein, putative	3	2	3	4	2	6
PF3D7_1474500	SF3A1	splicing factor 3A subunit 1, putative	1	3	2	2	3	1
PF3D7_1474900	CITH	trailer hitch homolog, putative	12	18	15	9	12	13
PF3D7_1476300		Plasmodium exported protein (PHISTb), unknown function	13	10	10	6	5	5
PF3D7_1477500		Plasmodium exported protein (PHISTb), unknown function	15	13	11	3	3	3
PF3D7_1477700	Pfg14-748	Plasmodium exported protein (PHISTa), unknown function	0	0	0	1	1	2
