## Supplementary material for "A multistage *Plasmodium* CRL4^WIG1^ ubiquitin ligase is critical for the formation of functional microtubule organisation centres in microgametocytes": Table S5

### Sheet: Sheet1
Primer name	Sequence 5' to 3'
P. berghei
GW1	CATACTAGCCATTTTATGTG
GW2	CTTTGGTGACAGATACTAC
CUL4-HA F	TAAATAGAGAATTTATATTTTTTCAAAATGATCTTTATCATTACGAACTAAAGGCGCATAACGATACCAC
CUL4-HA R	AAAAGATAGAGAAATGTCTTCTGAAAAATAAAAATCACCCTCCTCATATTCCGCCTACTGCGACTATAGA
CUL4-HA QCR1	ACACTGATGGCGAAACACAA
CUL4-HA QCR2	TGTGTAATATGCACGGTTCA
DDB1-HA F	GAACCTTTGAAAATTTTATTTTAGACATTGAAAATTTGTGTAGTTTTTTAAAGGCGCATAACGATACCAC
DDB1-HA R	GTAACAAAAAAAAAAAATCGAAAAAAAAGTAAAACAAGGAAATCCAACTACCGCCTACTGCGACTATAGA
DDB1-HA QCR1	AGGGGTTGTAGATGGGGAACT
DDB1-HA QCR2	TCCCCATCTCATAAAGCGGGCA
WIG1-HA F	GATACAATACTCGATCATCGAATAACAACGGAAGCAGAAGTTTTATTATAAAGGCGCATAACGATACCAC
WIG1-HA R	ATCAAATTATATAAATTATATCTCTAGAAATACTATACTTTCGAAAAGTT CCGCCTACTGCGACTATAGA
WIG1-HA QCR1	ACGGAAATGCCAATAGCCGACA
WIG1-HA QCR2	TGCTCAAAGAAGCCCACACA
WIG1-GD F	CACTAATAGAATAACAAGCCATTTATTTAATTATGAAAATTTAGCGCATC CCGCCTACTGCGACTATAGA
WIG1-GD R	ATCAAATTATATAAATTATATCTCTAGAAATACTATACTTTCGAAAAGTTAAGGCGCATAACGATACCAC
WIG1-GD QCR1	TGTCGGCTATTGGCATTTCCGT
WIG1-GD QCR2	TCTTACTAATCGAACCGCACCA
P. falciparum
Primer 1	ACTTTTTAAAAAGGAAAAAATATGCG
Primer 2	GAACATGCTAATATTTATATGAACAC
Primer 3	CAATTTCACACAGGAAACAGC
Primer 4	TCGGTCTTGACAAAAAGAACC
