## Supplementary material for "A multistage *Plasmodium* CRL4^WIG1^ ubiquitin ligase is critical for the formation of functional microtubule organisation centres in microgametocytes": Table S6

### Sheet: Table S6
Reagent type or resource	Designation	Source or reference	Identifiers	Additional information
Cell line P.berghei	ANKA 2.34	Billker et al, 2004
Cell line P.berghei	CUL4-HA non-clonal	This study
Cell line P.berghei	DDB1-HA non-clonal	This study
Cell line P.berghei	WIG1-HA non clonal	This study
Cell line P.berghei	WIG1-GD clonal	This study
Antibody	Centrin mouse (20H5)	Merck Millipore	04-1624	U-ExM: 1:500
Antibody	α-Tubulin, guinea pig	Unige antibody platform	AA345	U-ExM: 1:250
Antibody	β-Tubulin, guinea pig	Unige antibody platform	AA344	U-ExM: 1:250
Antibody	HA Rat (3F10)	Roche	11815016001	U-ExM: 1:250
Antibody	anti-mouse Alexa 488	Invitrogen	A11001	U-ExM: 1:400
Antibody	anti-guinea pig 488	Invitrogen	A11073	U-ExM: 1:400
Antibody	anti-rat 488	Invitrogen	A11006	U-ExM: 1:400
Antibody	anti-rabbit Alexa 405	Invitrogen	A31556	U-ExM: 1:400
Antibody	anti-mouse Alexa 405	Invitrogen	A31553	U-ExM: 1:400
Antibody	anti-guinea pig Alexa 647	Invitrogen	A21450	U-ExM: 1:400
Antibody	anti-guinea pig 405	abcam	ab175678	U-ExM: 1:400
Chemical	Atto 594 NHS-ester	Merck	8741	10 μg/mL
Chemical	488 NHS-ester	ThermoFisher	46402	5 µg/ml
Chemical	Hoechst 33342	Invitrogen	H3570	IFA: 1:1000
Chemical	PTMScan® Ubiquitin Remnant Motif (K-ε-GG)	CST	5562
Chemical	tris(2-carboxyethyl)phosphine	ThermoFisher	77720
Chemical	Iodoacetamide	Sigma-Aldrich	I1149
Chemical	triethylammonium bicarbonate (TEAB)	Sigma-Aldrich	T7408
Chemical	Pierce™ 660nm Protein Assay Kit	ThermoFisher	22662
Chemical	tris(2-carboxyethyl)phosphine	ThermoFisher	77720
